# Highly diverged non-vertebrate Ki-67 proteins with conserved biophysical and functional properties

**DOI:** 10.64898/2026.06.18.733134

**Authors:** Austin Haider, Aleksandra Zieminska, Geronimo Dubra, Kari Gaalswyk, Lili Houston, Michael Phillips, Stéphane Guindon, David Llères, Kingshuk Ghosh, Daniel Fisher, Liliana Krasinska

## Abstract

The Ki-67 protein is a widely used marker of mammalian cell proliferation that plays critical roles in heterochromatin organisation and mitotic perichromosomal layer formation. Thus, its apparent restriction to vertebrates is puzzling. However, sequences with limited homology to subdomains of Ki-67 are present in genomes from some non-vertebrate species. Here, using structural modelling, biophysical and functional analysis, we identify Ki-67-like proteins across diverse non-vertebrate eukaryotes, including tunicates, sponges, molluscs, insects and fungi. Despite extremely low sequence homology, the disordered domains of Ki-67 homologues have generally conserved biophysical and molecular properties. This is further reflected by comparison of cellular localisation, dynamics and effects on chromatin organisation of human, *Ciona* and *Drosophila* Ki-67 homologues. These results reinforce the emerging paradigm that functions may be encoded by general biophysical features in highly diverged intrinsically disordered domains. Our approach provides a blueprint for comparative biology of disordered proteins and a foundation for future studies exploring functions of Ki-67 homologues across eukaryotes.
