## Supplementary material for "Highly diverged non-vertebrate Ki-67 proteins with conserved biophysical and functional properties": Table 1

### Sheet: Sheet1
species	common name	Phylum		class	accession N°	taxid	length	MW (kDa)	pI	net charge	net charge P	D+E %	FCR	NCPR	hydrophobicity	kappa	disorder promoting	PP1 binding motif	repeats	N° S/T-P disorder	frequency S/T-P	NIFK specific binding	hNIFK specific binding	mode FHA NIFK binding*	PSPhunter score
Homo sapiens	human	Chordata	vertebrate	Mammalia	P46013	9606	3256	358	10.19	113	-67	13.76	0.312654	0.0374693	0.391677	0.20314	0.767199	RRVSF (504-508)	yes	90	35	yes		i	0.7177
Mus musculus	mouse	Chordata	vertebrate	Mammalia	E9PVX6	46456	3177	350	10.47	136.54	-29.46	12.84	0.300598	0.043752	0.391946	0.22106	0.757633	RRVSF (464-468) RKVDF (684-688)	yes	83	36.8	yes		i	0.71536
Balaenoptera musculus	Blue whale	Chordata	vertebrate	Mammalia	A0A8B8VJZ8	9771	2865	316	10.30	104.17	-89.83	13.47	0.309948	0.0404887	0.386058	0.205373	0.760558	RRVSF (501-505)	yes	97	28.5	yes		i	0.66548
Gallus gallus	chicken	Chordata	vertebrate	Aves	A0A8V0X774	9031	2525	280	10.29	95.84	-20.16	13.63	0.312871	0.040396	0.38635	0.205542	0.732673	KRVSF (656-660)	yes	58	41.7	yes		i	0.69524
Xenopus laevis	frog	Chordata	vertebrate	Amphibia	Q08BU2	8355	2510	270	11.15	229.77	-32.23	10.44	0.2972	0.0884	0.394	0.2325	0.7828	KRVSF (367-371) KSVQW (2166-2170)	yes	131	18	yes		i	0.70514
Danio rerio	zebra fish	Chordata	vertebrate	Actinopterygi	A0A8M1NZY3	7955	2057	225	10.08	51.9	-76.1	14.31	0.3159	0.0281	0.4065	0.2462	0.7462	KRVSF (449-452)	yes	64	30	yes		i	0.72664
Callorhinchus milii	ghost shark	Chordata	vertebrate	Chondrichthyes	A0A4W3JE76	7868	2952	324	10.38	133.44	-32.56	12.64	0.3021	0.0494	0.4014	0.2184	0.7289	KRVSF (506-510) KTVRW (1838-1842)	yes	83	34	yes		i	0.65058
Ciona intestinalis	sea squirt	Chordata	Tunicata	Ascidiacea		7719	1571	174	9.82	29.43	-54.57	15.94	0.3392	0.021	0.3903	0.2739	0.7364	RRVSF (434-438)	yes	42	34.5	yes, but phT is downstream of B strand, directly after and more downstream	yes/no AF3, the B strand forms, but not the interaction with Tphospho	ii / iii (only B)	0.66548
Phallusia mammillata	tunicate	Chordata	Tunicata	Ascidiacea	A0A6F9DLL2	59560	1371	152	10.46	80.57	12.57	12.4	0.3107	0.0627	0.401	0.2249	0.7075	KSVTF (1249-1253)	yes	34	37	yes, but phT is downstream of B strand, directly after		i	0.69494
Amphioxus lanceolatum	lancelet	Chordata	Cephalochordata	Leptocardii	A0A8J9ZK50	7740	1619	170	11.85	276.42	-49.58	6.42	0.2995	0.171	0.4021	0.2023	0.8529	KRVSF (307-311)	yes	163	9.2	yes/no, a paralel B strand forms, phT are downstream, interacting with loops	yes	i and iii	0.69782
Capitella teleta	annelid worm	Annelida			R7U3J4	283909	1547	163	11.72	247.23	9.23	6.5	0.2915	0.1596	0.4065	0.2076	0.8299	Pfam (591-646)	yes	119	12	yes		i	0.73004
Schistosoma japonicum	parasitic flatworm	Platyhelmithes		Trematoda	A0A4Z2DB34	6182	1677	183	11.36	139.85	3.85	8.17	0.2492	0.0858	0.4155	0.278	0.7239	RGVSF (427-431)	yes	68	22.9	no, AF3	yes/no AF3, the B strand forms, but not the interaction with Tphospho	iii (only B)	0.62268
Echinococcus granulosus	Hydatid tapeworm	Platyhelmithes		Cestoda	A0A068WWI5	6210	1372	148	11.57	117.03	9.03	7.94	0.2441	0.0852	0.4278	0.2219	0.7303	KGVQF (392-396) KLIGW (620-624) KKVQF (1288-1292)	yes (12x15)	54	23	no	yes, AF3	iii	0.70558
Amphimedon queenslandica	sponge	Porifera		Demosponglae	A0A1X7VPY3	400682	1208	133	11.71	168.06	96.06	8.45	0.3079	0.139	0.3943	0.2482	0.7624	Pfam (219-270)	yes (23x19aa)	38	28.6	yes		i	0.71588
Monosiga brevicolis	choanoflagellate			Choanoflagellata		431895	1274	137	9.83	19.47	-56.53	12.72	0.2731	0.0188	0.4411	0.2047	0.7135	RSVTF (174-178) RLVDF (1041-1045)	yes (21x21+)	38	30.9	yes		i	0.72136
Clytia hemisphaerica	jellyfish	Cnidaria		Hydrozoa	A0A7M5XAC1	314534	2655	293	10.31	83.82	-67.82	14.61	0.3242	0.032	0.3859	0.2988	0.792	KRVSF (198-202)	yes (28X37+)	88	29	no, AF3	yes, AF3	iii	0.66474
Hydra vulgaris	hydra	Cnidaria		Hydrozoa	T2MFQ8	6087	1290	147	11.53	180.11	90.11	6.1	0.265891	0.143411	0.420198	0.220946	0.644961	KRVSF (195-199)	yes (40x16)	45	26	no, AF3	yes, AF3	iii	0.58628
Actinia tenebrose	waratah anemone	Cnidaria		Hexacorallia	A0A6P8ISJ5	6105	1861	207	10.91	172.58	54.58	13.48	0.3632	0.0934	0.3925	0.2283	0.7743	KRVSF (213-217)	yes (11x18+)	64	27.5	no, no TP	yes, AF3	iii	0.69716
Stylophora pistillata	hood coral	Cnidaria		Hexacorallia	A0A2B4RY07	50429	2076	229	10.84	151.98	29.98	13.15	0.3371	0.0741	0.3947	0.2204	0.7495	KWVSF (223-227) RTINF (1599-1603)	yes (22x18+)	61	32	no TP	yes, AF3	iii	0.67826
Strongylocentrotus purpuratus	sea urchin	Echinodermata		Echinoiedea	A0A7M7RA83	7668	1537	159	11.82	289.26	-30.74	4.68	0.2817	0.188	0.4045	0.1597	0.8633	KRVSF (441-445)	yes (6x22 6x25)	160	8.9	yes (but it's parallel, not anti-parallel)	yes, AF3	i and iii	0.6826
Acanthaster planci	starfish	Echinodermata		Asteroidea	A0A8B7XKJ0	133434	1708	180	11.76	318.71	20.71	5.62	0.2991	0.1867	0.4086	0.1766	0.8167	KRVSF (354-358)	yes (10x43+)	149	10.8	yes		i	0.68662
Trichoplax adhaerens	blob-like animal	Placozoa		Uniplacotomia	B3SB24	10228	2660	297	9.28	30.39	-101.61	13.45	0.2824	0.0135	0.4043	0.2332	0.6664	KSVTF (383-387)	yes (16x40+)	66	36	no	yes/no AF3, there is interaction with Glu next to the Bstrand of FHA, low confidence for NIFK structure	ii	0.5861
Candidula unifasciata	snail	Mollusca		Gastropoda	A0A8S3YYA3	100452	1186	127	11.55	124.03	-7.97	6.5	0.2335	0.1037	0.4281	0.2043	0.7394	KRVSF (320-324)	yes	66	16	yes/no AF3, the B strand forms, but not the interaction with Tphospho	yes, AF3	ii/iii	0.79128
Crassostrea gigas	Pacific oyster	Mollusca		Bivalvia	K1Q9V2	29159	1630	172	12.17	306.66	20.66	4.91	0.2865	0.1883	0.4054	0.1827	0.8122	Pfam (587-633)	yes	143	10.7	yes		i	0.71684
Mizuhopecten yessoensis	scallop	Mollusca		Bivalvia	A0A210PJ42	6573	1237	130	12.0	212.94	-51.06	4.3	0.257	0.1729	0.4114	0.16	0.8124	KRVSF (559-563)	yes	132	8.6	yes		i	0.73962
Octopus vulgaris	common octopus	Mollusca		Octopoda	A0A6P7TXL0	6645	2254	241	11.69	407.63	3.63	6.08	0.303	0.1814	0.3962	0.1762	0.8012	KRVSF (503-507)	yes (10x18+7x19+5x34+)	202	10.6	yes, AF3		i	0.64366
Portunus trituberculatus	swimming crab	Arthropoda		Malacostracea	A0A5B7CNU1	210409	2254	242	10.87	175.73	-140.27	9.89	0.2759	0.078	0.3978	0.2455	0.7812	KKVSF (157-161)	yes	158	13.4	no, no TP	yes, AF3	iii	0.72632
Amphibalanus amphitrite	barnacle	Arthropoda		Thecostraca	A0A6A4V9L6	1232801	1840	193	11.54	208.19	-33.81	8.32	0.2788	0.1125	0.4149	0.2539	0.8092	KRVSF (185-189)	yes (8x21+)	121	14.4	yes, AF3	yes, AF3, with Tphospho at the Bstrand end	iii	0.6873
Bombyx mori	silk moth	Arthropoda		Insecta	A0A8R2M7Q2	7091	1764	196	11.44	178.35	82.35	10.43	0.3095	0.1009	0.3901	0.237	0.7284	no	?	48	34	no Cter	yes/no AF3, the B strand forms, but not the interaction with Tphospho	iii (only B)	0.7721
Brassicogethes aeneus	beetle	Arthropoda		Insecta	A0A9P0B1V4	1431903	3285	366	9.98	72.19	-71.81	15.25	0.3263	0.0213	0.3769	0.2616	0.7126	RSVRF (653-657) KTVHF (3252-3256)	yes	72	43.7	no Cter	yes/no AF3, the B strand forms, but not the interaction with Tphospho	iii (only B)	0.57594
Bicyclus anynana	butterfly	Arthropoda		insecta	A0A6J1NRQ3	110368	1741	191	11.49	167.77	75.77	10.11	0.2963	0.0941	0.3944	0.2246	0.7461	RNVTF (1463-1467) RKVTF (1513-1517)	?	46	35.7	no	yes/no AF3, the B strand forms, but not the interaction with Tphospho	iii (only B)	0.76316
Thecamonas trahens	protozoan zooflagellate			Thecamonadea	A0A0L0D4Q8	529818	1022	109	9.56	11.35	-30.75	14.87	0.3101	0.0127	0.4577	0.2873	0.7358	no	yes (15x25+)	21	44	no, Cter is not conserved	yes, AF3	iii	0.6901
Nematostella vectensis	starlet sea anemone	Cnidaria		Anthozoa	XP_001628947.3	45351	1718	190	10.95	155.75	43.75	13.04	0.3527	0.0919	0.3908	0.2434	0.7729	KRVSF (207-211)	yes	56	28.5	a weak Bstrand in AF3	yes - AF3	iii	0.69538
Daphnia magna	planktonic crustacean	Arthropoda		Branchiopoda	A0A162DAV5	35525	1123	121	4.7	-52.8	-108	18.62	0.324132	-0.0480855	0.414752	0.274621	0.759573	KRVSF (168-172)	?	28	35.8	no in AF3	yes, AF3	iii	0.8022
Mycoemilia scoparia	fungus	Fungi			A0A9W7ZY29	417184	2601	282	9.67	36.81	-95.19	13.26	0.2764	0.0111	0.3862	0.2459	0.7508	RKVRF (813-817)	yes?	66	37	? AF3 (yellow Bstrand forms)	yes, AF3	iii	0.7388
Amblyomma aureolatum	tick	Arthropoda		Arachida	A0A1E1X439	187763	2515	268	10.05	59.26	-84.74	11.85	0.2636	0.0266	0.4124	0.2249	0.7693	KSISF (362-366)	yes	72	33.5	yes	yes/no AF3, the B strand forms, but not the interaction with Tphospho	iii (only B)	0.70552
Capsaspora owczarzaki	amoeboid protist			Filasterea	A0A0D2WNV8	192875	1143	118	10.83	68.68	10.68	8.83	0.2397	0.0629	0.4885	0.2232	0.7305	KPVLF (297-301)	no	29	34.4	no	no, AF3	iv	0.73052
Aedes albopictus	mosquito	Arthropoda		insecta	A0A182GVS9	7160	4632	499	5.94	-48.48	-352.48	13.82	0.264	-0.0123	0.4184	0.255	0.7366	RKVMF (3639-3643)	yes	152	29.6	no: no TP in the sequence	yes/no AF3, the B strand forms, but not the interaction with Tphospho	iii (only B)	0.67658
Halobacteriovorax vibrionivorans	bacterium	Bacteria			A0A8B3SN71	2152716	632	70	10.41	42.46	34.45	11.54	0.300633	0.0696203	0.430239	0.180706	0.634494	KTIQF (606-610)	?	4	132		yes/no AF3, the B strand forms, but not the interaction with Tphospho	iii (only B)	0.773
Dictyostelium discoideum	Social amoeba	Amoebozoa		Dictyostelia	Q54WT0	44689	1032	119	4.36	-89.17	-125	22.28	0.357558	-0.0881783	0.350721	0.316401	0.710271	no	? EKE repeated, strong polyampholyte region	18	50	no in AF3	yes AF3	iii	0.64546
Malassezia globosa	yeast-like fungus	Fungi			A8PWL9	76773	1169	132	7.21	-0.36	-50.36	11.81	0.2301	-0.0059	0.4058	0.2017	0.7544	no	no	25	42	no in AF3	yes, AF3	iii	0.77316
Hondaea fermentalgiana	stramenophile fungus	Bigyra	Sar		A0A2R5GIG2	2315210	1139	125	4.24	-112.18	-152.18	23.53	0.3722	-0.0983	0.4002	0.279	0.7541	KPVVF (630-634)	no?	20	50.75	no, AF3 (no C-ter, no phospho sites)	yes, AF3	iii	0.71296
Drosophila willistoni	fruit fly	Arthropoda		insecta	B4NK73	7215	3620	398	4.59	-208.15	-336.15	19.84	0.3403	-0.0563	0.3897	0.2135	0.7538	RKVHF (3593-3597)	yes	64	55	no, AF3	no, AF3	iv	0.62372
Drosophila melanogaster	fruit fly	Arthropoda		insecta	B7Z0I8	7227	3441	378	4.54	-214.26	-344.26	19.44	0.3266	-0.0621	0.3927	0.2172	0.7442	RKVHF (3415-3419)	yes	65	51	no in AF3	no, AF3	iv	0.64368
Paramicrosporidium saccamoebae	intranuclear parasite	Fungi		Cryptomycota	A0A2H9TFY5	1246581	1050	111	7.2	-2.13	-136.13	12.48	0.2504	0.0009	0.4332	0.2319	0.739	no	?	68	14	no, AF3	no, AF3	iv	0.82942
Caenorhabditis elegans	nematode	Nematoda		Chromadorea	Q9N3H4 (Y53G8AL)	6239	1115	125	4.47	-77.23	-93.23	18.12	0.289686	-0.0726457	0.416104	0.213036	0.670852	no	no	8	126.8	no, AF3	no, AF3	iv	0.74566
							1954.59
																								*
																								i) interaction as in human
																								ii) interaction as in Ciona (B-strand and downstream phT and/or negaitvely charged residue)
																								iii) conserved binding only with human NIFK; "only ß" indicates that only the antiparallel ß-strand forms with the human NIFK
																								iv) no binding with same of human NIFK
