## Supplemental Table 1 for "Highly diverged non-vertebrate Ki-67 proteins with conserved biophysical and functional properties"

### Sheet: Sheet1
Old Name	Paper Name	Parsed Sequence	N	non-phos net charge per residue	frac. Aromatic	SCD	w2	Ree	Delta G [kT]	Saturation concentration [mg/mL]	Saturation concentration [uM]	phi_c (Parsed Sequence)	T_c (Parsed Sequence)	phosphorylated sequence	phos net charge/residue	phos_SCD	phos w2	phos_x	phos_N	phos_R	phos Delta G [kT]	phos Saturation concentration [mg/mL]	phos Saturation concentration [uM]	phi_c (phosphorylated sequence)	T_c (phosphorylated sequence)	delta delta G	delta csat [uM]	delta phi_c	delta T_c
human	Human	SLQNGRKSTEFPRKIREQEPARRVSRSSFSSDPDEKAQDSKAYSKITEGKVSGNPQVHIKNVKEDSTADDSKDSVAQGTTNVHSSEHAGRNGRNAADPISGDFKEISSVKLVSRYGELKSVPTTQCLDNSKKNESPFWKLYESVKKELDVKSQKENVLQYCRKSGLQTDYATEKESADGLQGETQLLVSRKSRPKSGGSGHAVAEPASPEQELDQNKGKGRDVESVQTPSKAVGASFPLYEPAKMKTPVQYSQQQNSPQKHKNKDLYTTGRRESVNLGKSEGFKAGDKTLTPRKLSTRNRTPAKVEDAADSATKPENLSSKTRGSIPTDVEVLPTETEIHNEPFLTLWLTQVERKIQKDSLSKPEKLGTTAGQMCSGLPGLSSVDINNFGDSINESEGI…	3156	0.0386565	0.031052	72.1038	0.314337	54.6469	-0.710522	32.2247	92.7944	0.0638418	0.560695	SLQNGRKSTEFPRKIREQEPARRVSRSSFSSDPDEKAQDSKAYSKITEGKVSGNPQVHIKNVKEDSTADDSKDSVAQGTTNVHSSEHAGRNGRNAADPISGDFKEISSVKLVSRYGELKSVPTTQCLDNSKKNEEEPFWKLYESVKKELDVKSQKENVLQYCRKSGLQTDYATEKESADGLQGETQLLVSRKSRPKSGGSGHAVAEPAEEPEQELDQNKGKGRDVESVQEEPSKAVGASFPLYEPAKMKEEPVQYSQQQNEEPQKHKNKDLYTTGRRESVNLGKSEGFKAGDKTLEEPRKLSTRNREEPAKVEDAADSATKPENLSSKTRGSIPTDVEVLPTETEIHNEPFLTLWLTQVERKIQKDSLSKPEKLGTTAGQMCSGLPGLSSVDINNFGDS…	-0.0178681	0.449762	0.351001	3.05617	3246	54.9161	-1.47237	16.086	44.4693	0.0370339	0.802398	-0.76185	-48.3251	-0.0268079	0.241703
mouse	Mouse	EDGNHEDGSKPTEFPGKSLGKEPSRRASRDSFCADPDGEGQDTKASKMTASRRSFVYAKGLSADSPASDGSKNSVSQDSSGHVEQHTGRNIVEPTSGDLFKKSRSTGSSYREPKSSPTQSLSNSNEKESPFEKLYQSMKEELDVKSQKSCRKSEPQPDRAAEESRETQLLVSGRARAKSSGSTPVTAASSPKVGKIWTERWRGGMVPVQTSTETAKMKTPVRHSQQLKDEDSRVTGRRHSVNLDEGESAQAVHKTVTPGKLATRNQAAVEAGDVASPADTPEHSSSKKRSIPAKVEAPSAETQKRLSLTQRLVPGEKKTPKGSFSKPEKLATAAEQTCSGLPGLSSVDISNFGDSINKSEGMPMKRRRVSFGGHLRPELFDENLPPNTPLKRGETPTKR…	3080	0.0448052	0.0243506	93.4614	0.30433	54.5088	-0.51312	35.1286	103.33	0.0656711	0.560641	EDGNHEDGSKPTEFPGKSLGKEPSRRASRDSFCADPDGEGQDTKASKMTASRRSFVYAKGLSADEEPASDGSKNSVSQDSSGHVEQHTGRNIVEPTSGDLFKKSRSTGSSYREPKSEEPTQSLSNSNEKEEEPFEKLYQSMKEELDVKSQKSCRKSEPQPDRAAEESRETQLLVSGRARAKSSGSEEPVTAASEEPKVGKIWTERWRGGMVPVQTSTETAKMKEEPVRHSQQLKDEDSRVTGRRHSVNLDEGESAQAVHKTVEEPGKLATRNQAAVEAGDVAEEPADEEPEHSSSKKRSIPAKVEAPSAETQKRLSLTQRLVPGEKKEEPKGSFSKPEKLATAAEQTCSGLPGLSSVDISNFGDSINKSEGMPMKRRRVSFGGHLRPELFDENLPPNEE…	-0.00885235	-9.24146	0.344577	2.97633	3163	53.4967	-5.87794	0.415386	1.17527	0.0262951	0.935956	-5.36482	-102.155	-0.039376	0.375315
whale	Whale	VITVVDRSFRYENESHQNGSKSPEFPGQRWEQEPSRRVSRSSFPSNPDGKVQDSIARSKFTEEAASGRPVVHGKNVTGAGTVSGGSGDPVAGKTPNSVHPSELPRDNGRNATAPTAGDSQEDSSVTLGSSNGELKAFSSIKCLKGSDQNESPFRKLYESMKVELDVKSGKVNVLQNRRKSGSQSHCTTGKESTGGLQSETLVSLKSRPKSGQSPQIKADPASGEQGSSQTEGKRSDEPFQTPRETRSPSILCTEIEMLKSTTPVRYSQQSPSRSRRSEDLSVVNGGASLNLDQSEGSRADNKTFPPRKFLPRIQTPVKVESFGNTPEKLCPKKRKRIPTNVADLTTETEILHQTVSAPLVPEVERKIQSDFLNKPEKLGVAADPVCPGLPGLSSADVSS…	2779	0.041022	0.0280676	66.5494	0.279545	50.5023	-0.76951	30.6968	100.033	0.0646869	0.569778	VITVVDRSFRYENESHQNGSKEEPEFPGQRWEQEPSRRVSRSSFPSNPDGKVQDSIARSKFTEEAASGRPVVHGKNVTGAGTVSGGSGDPVAGKEEPNSVHPSELPRDNGRNATAPTAGDSQEDSSVTLGSSNGELKAFSSIKCLKGSDQNEEEPFRKLYESMKVELDVKSGKVNVLQNRRKSGSQSHCTTGKESTGGLQSETLVSLKSRPKSGQEEPQIKADPASGEQGSSQTEGKRSDEPFQEEPRETREEPSILCTEIEMLKSTEEPVRYSQQEEPSRSRRSEDLSVVNGGASLNLDQSEGSRADNKTFPPRKFLPRIQEEPVKVESFGNEEPEKLCPKKRKRIPTNVADLTTETEILHQTVSAPLVPEVERKIQSDFLNKPEKLGVAADPVCPGL…	-0.0278164	7.26236	0.30243	3.02734	2876	51.4472	-4.4067	2.04526	6.34105	0.0441169	0.765412	-3.63719	-93.6915	-0.02057	0.195635
chicken	Chicken	PKKRRSRSPKDETLQVLHVQQVAEVELLCKQTSGSKSLCSSDNAEGKEQNTDENKQSKEENFSKAVPAKPQTLKSCKIQEPAKKENEMSPFSKLYEKLKREVKGRKLLQEGNLLQKTGKEDGKGVLLEQNAPVPSSCVYELGNTTKGKGISINENTEERKINQDVVSSELSQSSTVGSATRKSLTKAPQTSVSKEMTEDNGKGSHLQDHKELKPRGPEVTPKAHKENDGNAACSLKPCLIYVDKINSSAVTVDKLTQPANVTNVSEGDKNVLSTPRPRRKSLRSGFMSPAKEVRGTDPVSTGTPATRGDVLLEHESLSAISADNQGEDGACRNGSFQQLPLAENKCLKQRRNSKQLTPGKSEKEEALTEICNQTNINLKKRDSGSPAASKSPRRKSRQS…	2420	0.0417355	0.0210744	54.011	0.289709	46.7725	-0.636658	36.2605	135.009	0.0627519	0.585047	PKKRRSREEPKDETLQVLHVQQVAEVELLCKQTSGSKSLCSSDNAEGKEQNTDENKQSKEENFSKAVPAKPQTLKSCKIQEPAKKENEMEEPFSKLYEKLKREVKGRKLLQEGNLLQKTGKEDGKGVLLEQNAPVPSSCVYELGNTTKGKGISINENTEERKINQDVVSSELSQSSTVGSATRKSLTKAPQTSVSKEMTEDNGKGSHLQDHKELKPRGPEVEEPKAHKENDGNAACSLKPCLIYVDKINSSAVTVDKLTQPANVTNVSEGDKNVLSEEPRPRRKSLRSGFMEEPAKEVRGTDPVSTGEEPATRGDVLLEHESLSAISADNQGEDGACRNGSFQQLPLAENKCLKQRRNSKQLEEPGKSEKEEALTEICNQTNINLKKRDSGEEPAASKE…	-0.00524828	-4.80718	0.305364	2.73094	2477	45.3477	-2.15446	9.22224	33.1922	0.0244635	0.963966	-1.51781	-101.816	-0.0382883	0.378919
frog	Xenopus	FEQPPTNPHRQSTGGNSLSSKLVEDEPSSIKGKASKLTRKSEGNVSRTTHTRLSLPISPHRRSSREKKDLSPFGELYEMLKNKVHLKQEHAKTPAKQIMENGDCIFTPVTTRRSLGNVKGTRESSLNNTLQFESQELHVESATLSEKTASALKSPSRGRPSTKLKQQRLSGKRDSPAKSVSELPHEEISISFQDNGQKQPNDKLTPRRRRSTSKEQTPVKSGVSVLPLSRNRSPRSASPKDLHVNAQVSKPPQKRRSSELELPEPTPKRKRVSFGGHLSPEFFDKRLPPNSPLQRGATPSRRSLSLAATRVIRKSFGGFKQAVIKETFEPAKRSLGKASPAKRSPGKASPAKRSPAKASPAKMTPAKRSPAKASPAKMTPAKRSPAKASPAKITPAKRS…	2413	0.0911728	0.0111894	224.021	0.202371	53.7445	-0.125625	51.7551	199.02	0.0800625	0.494962	FEQPPTNPHRQSTGGNSLSSKLVEDEPSSIKGKASKLTRKSEGNVSRTTHTRLSLPIEEPHRRSSREKKDLEEPFGELYEMLKNKVHLKQEHAKEEPAKQIMENGDCIFEEPVTTRRSLGNVKGTRESSLNNTLQFESQELHVESATLSEKTASALKEEPSRGRPSTKLKQQRLSGKRDEEPAKSVSELPHEEISISFQDNGQKQPNDKLEEPRRRRSTSKEQEEPVKSGVSVLPLSRNREEPRSAEEPKDLHVNAQVSKPPQKRRSSELELPEPEEPKRKRVSFGGHLEEPEFFDKRLPPNEEPLQRGAEEPSRRSLSLAATRVIRKSFGGFKQAVIKETFEPAKRSLGKAEEPAKREEPGKAEEPAKREEPAKAEEPAKMEEPAKREEPAKAEEPAK…	-0.0165094	-1.11681	0.284403	2.7682	2544	46.2694	-0.267617	49.6801	176.369	0.0335893	0.93601	-0.141992	-22.6514	-0.0464731	0.441048
zebra_fish	Zebra fish	RFEYPPPKTPKKRLSGKDKTVQALQEQQEKGTPVPVEKRKSEHSFDTCLKDGSNLPPTVEQTAEAEPEDAKLKKESMSPFCELYQMVKQDLVAKSPWRSEQPKTPLARSQRHEESLTADAKSTPKQLTTPSTKKRRSSKSSSDDATKSTTPQSSFHTNLEDVTSAGVKSTSKQITPSAKKRRSSKSNFEEATVLATPQSSANANLEEKSSDDVQSVGCNTPSMTEKSTTPVSQKRTPSTTPHKFSAGEVVKQILLEPQAENTPKSPKGRRSGGSQDQNQPQTPGTNGKTSEVKLSPRTSPRSNAGKRFQAQDVPQENKAATSASKNKADTSINGQLHGIKSHTKVVVPQPKRKRVSFGGQLSPELFDKRLPPDSPLRRGATPRRSLGPSQKSQSLLRRA…	1962	0.0285423	0.0152905	8.53388	0.144704	38.5794	-1.85948	15.6392	72.9082	0.048996	0.767123	RFEYPPPKEEPKKRLSGKDKTVQALQEQQEKGEEPVPVEKRKSEHSFDTCLKDGSNLPPTVEQTAEAEPEDAKLKKESMEEPFCELYQMVKQDLVAKEEPWRSEQPKEEPLARSQRHEESLTADAKSEEPKQLTEEPSTKKRRSSKSSSDDATKSTEEPQSSFHTNLEDVTSAGVKSTSKQIEEPSAKKRRSSKSNFEEATVLAEEPQSSANANLEEKSSDDVQSVGCNEEPSMTEKSTEEPVSQKREEPSTEEPHKFSAGEVVKQILLEPQAENEEPKEEPKGRRSGGSQDQNQPQEEPGTNGKTSEVKLEEPRTEEPRSNAGKRFQAQDVPQENKAATSASKNKADTSINGQLHGIKSHTKVVVPQPKRKRVSFGGQLEEPELFDKRLPPDEEPLRR…	-0.0365072	23.3205	0.179935	2.62297	2027	40.2032	-0.291896	54.6481	242.868	0.0525679	0.791912	1.56759	169.959	0.0035719	0.0247892
ghost_shark	Shark	SLKNETLQVLHVQQGGEHGVQPAQNRRSLSGHTSDAVCVDRVFDEPIKPTKAKPDSWEDEAPKRQQGRSSADIKDEQPADKEVSPFSKLYEMCKNQALQMHQKKTNIELSNKKNTETTEKLLVLPAEESKANIFQGSKSLRTPLRSRRMSQAAVEESKMPKEDDSDKEGMKNLEASLVQDIPSKCLGKTAVNKDTPKKRCTSVGLGEFTENLSSEENIALLESSKAGDVQDKAQNDCQINAPKSKRKSHPFTSRKSLNAEEVLKEIHDVLGSSMGKKQNVVEEEKLTGKDDTSVHVAEKIPETPKRCGRPSLQFSQIKVTEIQTEQPQFETPEPITGATSPAVTKGKRNSSFSSSPLLNERGEGAVSCPSRKRRSENLEERLCEPVSKQKRVSFGVNLC…	2835	0.0511464	0.0232804	87.9629	0.293552	53.627	-0.453002	40.47	129.965	0.0636175	0.563296	SLKNETLQVLHVQQGGEHGVQPAQNRRSLSGHTSDAVCVDRVFDEPIKPTKAKPDSWEDEAPKRQQGRSSADIKDEQPADKEVEEPFSKLYEMCKNQALQMHQKKTNIELSNKKNTETTEKLLVLPAEESKANIFQGSKSLREEPLRSRRMSQAAVEESKMPKEDDSDKEGMKNLEASLVQDIPSKCLGKTAVNKDEEPKKRCTSVGLGEFTENLSSEENIALLESSKAGDVQDKAQNDCQINAPKSKRKSHPFTSRKSLNAEEVLKEIHDVLGSSMGKKQNVVEEEKLTGKDDTSVHVAEKIPEEEPKRCGRPSLQFSQIKVTEIQTEQPQFEEEPEPITGATEEPAVTKGKRNSSFSSEEPLLNERGEGAVSCPSRKRRSENLEERLCEPVSKQKRV…	-0.0126452	-4.48242	0.361616	2.98703	2926	51.5459	-1.2408	19.4086	59.4543	0.0292917	0.914866	-0.787803	-70.5106	-0.0343257	0.35157
sea_squirt	Ciona	KKLPLGQIQTNVAENNSPFGALVRDMKKSIKTATPKKPKVSIDTKLGSEKKSSSKKRRSGRKSIESKNIKSSSPEFDVNDKKANEENNAPIPVLNETASNSALSSLNSSGTLDSFNKAMIESSVTDESDKSITEEKKERRRSRRSSLKKSLPTPSIAQSPEQNENENPISKEDDQMMVLETKKAVQKSPRPNIKATTAIVPEGTPTISLSSPAPAKQNDPYDFAVSPEAAVFGKSTKNYRRRSSGSTSSKKANLLVGSPRAPTAIPLHATMEDLKRKSIPLVEDTVEVENNSSPIKKPPSWILKSNKTPSSILFQDSPVSTRKSRRVSFGPQLSPEQFLKTLPPNTPVKKGAVIPTGSEKSLLGRKSVSFCPPSTLETLEEQPAEETTPVAQRKVSRTP…	1462	0.0225718	0.0273598	0.180664	-0.209208	24.2163	-0.618767	39.0745	241.057	0.0189708	1.25242	KKLPLGQIQTNVAENNEEPFGALVRDMKKSIKTAEEPKKPKVSIDTKLGSEKKSSSKKRRSGRKSIESKNIKSSEEPEFDVNDKKANEENNAPIPVLNETASNSALSSLNSSGTLDSFNKAMIESSVTDESDKSITEEKKERRRSRRSSLKKSLPEEPSIAQEEPEQNENENPISKEDDQMMVLETKKAVQKEEPRPNIKATTAIVPEGEEPTISLSEEPAPAKQNDPYDFAVEEPEAAVFGKSTKNYRRRSSGSTSSKKANLLVGEEPRAPTAIPLHATMEDLKRKSIPLVEDTVEVENNSEEPIKKPPSWILKSNKEEPSSILFQDEEPVSTRKSRRVSFGPQLEEPEQFLKTLPPNEEPVKKGAVIPTGSEKSLLGRKSVSFCPPSTLETLEEQPA…	-0.0352159	1.1804	-0.299431	1.28414	1505	24.2388	-0.389877	50.4217	298.144	0.0455175	1.1126	0.22889	57.0868	0.0265467	-0.139819
tunicate	Phallusia	TPLQEAQASTFDSPFSLLVKDMKQSIKLKTTNKTKNEVKPNTQDILTPGFRKNDPGIISEPRIDTSSSFSNADGADNAEKEKGCETESGELVGVDTGKPLSGIDKEVDSIGQPGSVDISTSVSTEPTISLSLKNMGEGEESDPYKFSQSESATEKKYRRRSSGSSGLSRKKQLALFGSPRTPNMTPLRRSLGELKKKSIPLVEEICEEVSISPHNSFKKNWDPLPEVEEIENNSSPIKKNRRSLKNICESPLVPDESIKAVQRKSSRVSFGPKLSPEQFLKHLPPNTPVKKGATPHDAETMTRRKSVRLSSLCTVSEASSSTSSSLDARAKKPTRTPTPYRKSKSGNKQPNLLHNAIQNAMDKKLSQSTTNDLGVHANETERTSEIQTVEQVKSRKSTG…	1247	0.0657578	0.0336808	44.1691	-0.112099	29.3938	-0.259856	53.6916	387.769	0.0846343	0.648232	EEPLQEAQASTFDEEPFSLLVKDMKQSIKLKTTNKTKNEVKPNTQDILEEPGFRKNDPGIISEPRIDTSSSFSNADGADNAEKEKGCETESGELVGVDTGKPLSGIDKEVDSIGQPGSVDISTSVSTEPTISLSLKNMGEGEESDPYKFSQSESATEKKYRRRSSGSSGLSRKKQLALFGEEPREEPNMEEPLRRSLGELKKKSIPLVEEICEEVSIEEPHNSFKKNWDPLPEVEEIENNSEEPIKKNRRSLKNICEEEPLVPDESIKAVQRKSSRVSFGPKLEEPEQFLKHLPPNEEPVKKGAEEPHDAETMTRRKSVRLSSLCTVSEASSSTSSSLDARAKKPTREEPEEPYRKSKSGNKQPNLLHNAIQNAMDKKLSQSTTNDLGVHANETERTSE…	0.0125	-8.19451	-0.239013	1.1918	1280	21.5349	-2.62796	8.59467	59.7616	0.0298966	1.21041	-2.3681	-328.007	-0.0547377	0.562174
lancelet	Lancelet	KFCVSPSKRKQASPDKSVSSGPLHEIQEAGGKAEVPAGTTPKKEASPSKRADTKSPGRAKTPKKTPGKSPKVAPEETGTPAAKSPKRATPAKKATPKKSPARSASPKPEEDSSPATSRRASSPLKKSGKKAPPFGSPRQPAVMPLKTSITELRRRSAPLQEALSEESPKTPKTKKATPAKATPAKSASKKRKSSGPSEFESLSKRVSFGPALSPEHFDKKLPPALPLRRGASPMTRRSTGGILAQTPELKKKRFSLAVSPRTTTIAEGEETTPKRAIPRAKSPKAKTPSPKAKTPSPKAKTPVKAATPKGKTPPRARTPSPKAKTPSPKAKTPSPKARSPSPKAKTPKAATPKAKTPTKAATPKSKTPQKARTPSPKAKTPSPRARTPSPKAKTPSPKA…	1516	0.182718	0.012533	513.82	-0.075183	48.3255	-0.0675096	58.7918	370.953	0.109674	0.431687	KFCVEEPSKRKQAEEPDKSVSSGPLHEIQEAGGKAEVPAGTEEPKKEAEEPSKRADTKEEPGRAKEEPKKEEPGKEEPKVAPEETGEEPAAKEEPKRAEEPAKKAEEPKKEEPARSAEEPKPEEDSEEPATSRRASEEPLKKSGKKAPPFGEEPRQPAVMPLKTSITELRRRSAPLQEALSEEEEPKEEPKTKKAEEPAKAEEPAKSASKKRKSSGPSEFESLSKRVSFGPALEEPEHFDKKLPPALPLRRGAEEPMTRRSTGGILAQEEPELKKKRFSLAVEEPRTTTIAEGEETEEPKRAIPRAKEEPKAKEEPEEPKAKEEPEEPKAKEEPVKAAEEPKGKEEPPRAREEPEEPKAKEEPEEPKAKEEPEEPKAREEPEEPKAKEEPKAAEEPKAK…	-0.029184	-2.46791	0.121541	2.40406	1679	35.0296	-0.000179884	73.4545	397.273	0.0389982	1.10503	0.0673297	26.3194	-0.070676	0.67334
worm	Capitella	SFRVSPQKSLKRSPLKSIAPQVESSGASADELKKAVTPKASVKHSTPKVLGSSVKPKTPKGRSPASHFATPKGSSIKNVTPKSSAPKLKGITPKVISSKAKSPKTPSLKVKTPKPYTPKLKRPKPPTPKYEKAVTPKPRTPKATTPKAATPKPRTPRVTTPKAATSKPATPKAATPKPATPKAATPKPATPKAATPKPRNPRVATPKAATSKPATPKAATPKPATPKASTPKPATPKASTLKPATPKAATPKPATPKAATPKPATPKASTPKPATPKASTPKPATPKAATPKPATPKAATPKPATPKASTPKPATPKAATPKPATPKAATPKPATPKAATPKPATPKAATPKPATPKAATPKPATPKAATPKPATPKAATPKPATPKASTPKPATPKAA…	1443	0.171864	0.012474	443.89	-0.121979	45.3401	-0.0602053	59.0563	387.85	0.112921	0.447718	SFRVEEPQKSLKREEPLKSIAPQVESSGASADELKKAVEEPKASVKHSEEPKVLGSSVKPKEEPKGREEPASHFAEEPKGSSIKNVEEPKSSAPKLKGIEEPKVISSKAKEEPKEEPSLKVKEEPKPYEEPKLKRPKPPEEPKYEKAVEEPKPREEPKATEEPKAAEEPKPREEPRVTEEPKAATSKPAEEPKAAEEPKPAEEPKAAEEPKPAEEPKAAEEPKPRNPRVAEEPKAATSKPAEEPKAAEEPKPAEEPKASEEPKPAEEPKASTLKPAEEPKAAEEPKPAEEPKAAEEPKPAEEPKASEEPKPAEEPKASEEPKPAEEPKAAEEPKPAEEPKAAEEPKPAEEPKASEEPKPAEEPKAAEEPKPAEEPKAAEEPKPAEEPKAAEEPKPAEEP…	-0.00254939	-17.6715	0.00606468	1.95094	1569	30.5049	-1.29943	10.8657	63.0064	0.0104757	1.80253	-1.23923	-324.843	-0.102445	1.35482
parasite	Schistosoma	IYHGKEEILTPNSLPVVYPSKRSSSKRNPPDSAVRSPRQRSTTPKRTLGTSERYGPVPPRQPATPPIIQVLRHEPNSSQTVHPYQFRTENEESTKQNATYGCYEGMEVSKSRRLSNQPKSCTISNFSISTSPPSSKLSSSVKVGPHDHIRTSVTPSLPSDGLNCTTKKNSSPGFRKSFHKLLILNESSKHSKLCDVDQLYDELSCVQQNSIENKNLPPNRQRNQLFYGESLNNSIEKSSHDSIPEMLTSPSSSITTRKSSVNSSRKINVACSLETVQKSDYRSNKRTIVDKIYSAADDKPTPKRRRGVSFGPPLSPEQFDKSLPPSTPVKRGETPLAKLSHSTPACHNLQTTPVVPRQATPFSSKAKLSQISQLSIFSETTLESPNYNTTNNRVSAVIS…	1556	0.092545	0.0289203	137.828	-0.129956	37.3978	-0.183497	44.387	260.548	0.109358	0.543383	IYHGKEEILEEPNSLPVVYPSKRSSSKRNPPDSAVREEPRQRSTEEPKRTLGTSERYGPVPPRQPAEEPPIIQVLRHEPNSSQTVHPYQFRTENEESTKQNATYGCYEGMEVSKSRRLSNQPKSCTISNFSISTEEPPSSKLSSSVKVGPHDHIRTSVEEPSLPSDGLNCTTKKNSEEPGFRKSFHKLLILNESSKHSKLCDVDQLYDELSCVQQNSIENKNLPPNRQRNQLFYGESLNNSIEKSSHDSIPEMLTEEPSSSITTRKSSVNSSRKINVACSLETVQKSDYRSNKRTIVDKIYSAADDKPEEPKRRRGVSFGPPLEEPEQFDKSLPPSEEPVKRGEEEPLAKLSHSEEPACHNLQTEEPVVPRQAEEPFSSKAKLSQISQLSIFSETTLEE…	0.00739827	-0.986612	-0.191753	1.25109	1622	24.8375	-5.28694	1.0306	5.69891	0.0572711	1.10571	-5.10345	-254.849	-0.0520874	0.562324
tapeworm	Tapeworm	GSSPRCISDVSSFATVMSSSPKHSPLQSTRVKTPTLSSQRRGLSTKERYGPTPTRPVATPPVVSVVRHSLKRRSSKTDKYQSPTRKRVKTNVSETPITSGSPSVRHLRSSSASKEETLQTNNSSYYSLNTDQTAQFDLFDESSKSLNASSTLLLSGKSKANVLQNVCFADDLETIPDARKKSPTSPASQHETSTNKRMNRNSLIRRSFSDSTAPDKSTLAEATCKFNSRVSVENGTPSKGVYYGQEVAKSRQSKSRDHLDRCRVVKKGVQFGPSLSPEQFDSCLPPSTPIKRGELPPPSSLQRICTSIVKHRRSTSLPLTLKTGHNVSTQLLKPQNASFGLGTKSTPRGLPRNLVDSSIDDSTAPLRNSASGNLDASASDISYATLTKPTRLSNVSSLE…	1247	0.0906175	0.0224539	96.7945	-0.218151	31.5199	0.0038089	55.5263	412.414	0.113812	0.552507	GSEEPRCISDVSSFATVMSSEEPKHEEPLQSTRVKEEPTLSSQRRGLSTKERYGPEEPTRPVAEEPPVVSVVRHSLKRRSSKTDKYQEEPTRKRVKTNVSEEEPITSGEEPSVRHLRSSSASKEETLQTNNSSYYSLNTDQTAQFDLFDESSKSLNASSTLLLSGKSKANVLQNVCFADDLETIPDARKKEEPTEEPASQHETSTNKRMNRNSLIRRSFSDSTAPDKSTLAEATCKFNSRVSVENGEEPSKGVYYGQEVAKSRQSKSRDHLDRCRVVKKGVQFGPSLEEPEQFDSCLPPSEEPIKRGELPPPSSLQRICTSIVKHRRSTSLPLTLKTGHNVSTQLLKPQNASFGLGTKSEEPRGLPRNLVDSSIDDSTAPLRNSASGNLDASASDISYA…	0.00538461	-4.74451	-0.313738	1.00031	1300	19.8827	-4.04611	2.76179	19.2538	0.0240297	1.25632	-4.04992	-393.16	-0.0897824	0.703818
sponge	Sponge	EEEESGEQVQIGTDLIADADEKENSETVVQNPQAVTKVPTPIPPTRSRKRYHSSSRASFLQPIPENNETMNEEEEEEEREEVPDLLTSIPPSQPRRSSRKSLNVSFGPLLSPEYFDRTLPPNTPIKRGSIPSLQLDVLCHTPPPLKSPLVRKPISSVKRGLEATLPSTPPSTPLDSGPSPKRSRKSLPTSHAQKAKMKRSSLPPGTKIAVTNRGKSLPTPIKRAIASKPSLNKTKKSMATPLRKAIESKPSLNRTKKSMATPLRKAIQAKPFLRQTKKSMATPLRKAIQAKPFLRKTKKSMATPLRKAIEEKPSLRKTKKSMATPLRKAIEGKPSLRQTKKSMATPLRKAIEEKPSLRKTKKSMATPLRKAIQAKPSLRQTKKSMATPLRKAIQAKPSL…	1092	0.153846	0.0119048	180.588	-0.27401	37.3166	-0.0432934	59.7896	494.673	0.113836	0.527809	EEEESGEQVQIGTDLIADADEKENSETVVQNPQAVTKVPEEPIPPTRSRKRYHSSSRASFLQPIPENNETMNEEEEEEEREEVPDLLTSIPPSQPRRSSRKSLNVSFGPLLEEPEYFDRTLPPNEEPIKRGSIPSLQLDVLCHEEPPPLKEEPLVRKPISSVKRGLEATLPSEEPPSEEPLDSGPEEPKRSRKSLPTSHAQKAKMKRSSLPPGTKIAVTNRGKSLPEEPIKRAIASKPSLNKTKKSMAEEPLRKAIESKPSLNRTKKSMAEEPLRKAIQAKPFLRQTKKSMAEEPLRKAIQAKPFLRKTKKSMAEEPLRKAIEEKPSLRKTKKSMAEEPLRKAIEGKPSLRQTKKSMAEEPLRKAIEEKPSLRKTKKSMAEEPLRKAIQAKPSLRQTKK…	0.0814159	42.9315	-0.1532	2.67781	1130	30.3296	-0.400582	52.6386	414.642	0.0804728	0.728012	-0.357288	-80.0307	-0.033363	0.200203
jellyfish	Jellyfish	ENLTPKRNSAGSMLGNSPLLPRCQSLKDSIKKLNHKTDSVEEQEEIPSPENQQPSRKSPRLAGKENNMPGAYTPSSLIQKSVGGKKKRVSFGNALSPEYFDKRLPPSAPVRLGQSPAGTPANKDRRRSDPLRTKALISSAKKRVSLGIGLLSTTIAEEEEQSQDDVQTLLTFEDSPLKDPFENSPSASKLPPPLLAEPINEPQVVLTPIVPKAAEKESLKSKSPSLRGKPLLKPRRSSTSTPSRLSVGKIRKLRTPLRKEIEEKKPLKASRNKLATPVRKEIQSEPSLKPVHKKLPNDLQEEIGKGKKLKESKKKVLKTPLKRAIQSKPLLRRTLKKGLKTPIRQEIRQGIALRKTMKKMSTPLRNDILKGAKLNATKKKMQTPLKKEIQIGTKLRETK…	2544	0.0330189	0.0165094	-0.846363	0.22664	48.2291	-1.07726	22.2039	79.0791	0.0475546	0.812152	ENLEEPKRNSAGSMLGNEEPLLPRCQSLKDSIKKLNHKTDSVEEQEEIPEEPENQQPSRKEEPRLAGKENNMPGAYEEPSSLIQKSVGGKKKRVSFGNALEEPEYFDKRLPPSAPVRLGQEEPAGEEPANKDRRRSDPLRTKALISSAKKRVSLGIGLLSTTIAEEEEQSQDDVQTLLTFEDEEPLKDPFENEEPSASKLPPPLLAEPINEPQVVLEEPIVPKAAEKESLKSKEEPSLRGKPLLKPRRSSTSEEPSRLSVGKIRKLREEPLRKEIEEKKPLKASRNKLAEEPVRKEIQSEPSLKPVHKKLPNDLQEEIGKGKKLKESKKKVLKEEPLKRAIQSKPLLRRTLKKGLKEEPIRQEIRQGIALRKTMKKMSEEPLRNDILKGAKLNATKKKM…	-0.0349544	-2.82963	0.306747	3.20953	2632	50.6758	-0.483859	41.8203	141.872	0.0442708	0.87032	0.5934	62.7931	-0.00328386	0.0581678
anemone	Actinia	RFEFPTPKKLTPKKSPKEKRRSSKGTPLKAKQESLSITPRGSPRTPPVAETLKENIHLLRRYSVPLKEVDESLASPMPSKSPLAKVYENTDMEACATPSGKRKSTGSSLSSAKKSKRVSFGPFLSPEQFDKELPPATPVRRGAAPRRSLSEAKPILSEKKKRRSVAASPKAAAIFEEQEPEEKASETDESTSCLDDEPPKKTEEEAVAVQEMKENDSEEIVEAVKTPDVQMPIVESPKPAPIETPRRSSRRLSKTVTSCEEPIPVANAEKEPFENKKKKLATPIRKAIENGIELKKTKKKIATPLRKEIHSKPTLKETKKKLATPVRKGIQAGIELKATKKKLATPLKEIIKGVELKATKKKLATPLRKEIQSKPSLRQTKKKLATPLRKEILAKPSLR…	1764	0.0975057	0.015873	180.05	0.0288931	42.9502	-0.204334	53.3503	271.682	0.0830841	0.583803	RFEFPEEPKKLEEPKKEEPKEKRRSSKGEEPLKAKQESLSIEEPRGEEPREEPPVAETLKENIHLLRRYSVPLKEVDESLAEEPMPSKEEPLAKVYENTDMEACAEEPSGKRKSTGSSLSSAKKSKRVSFGPFLEEPEQFDKELPPAEEPVRRGAAPRRSLSEAKPILSEKKKRRSVAAEEPKAAAIFEEQEPEEKASETDESTSCLDDEPPKKTEEEAVAVQEMKENDSEEIVEAVKEEPDVQMPIVEEEPKPAPIEEEPRRSSRRLSKTVTSCEEPIPVANAEKEPFENKKKKLAEEPIRKAIENGIELKKTKKKIAEEPLRKEIHSKPTLKETKKKLAEEPVRKGIQAGIELKATKKKLAEEPLKEIIKGVELKATKKKLAEEPLRKEIQSKPSLR…	0.02407	3.57614	0.11896	2.33609	1828	36.0305	-1.36837	24.153	116.903	0.0372933	1.03678	-1.16404	-154.78	-0.0457908	0.452982
coral	Coral	PVLKKAKEKSPKTDTRRSVPLANTPPESQTPKMPVALKGSPRTPATGGSLKENIHRLRRFSMPLQEEDENLTSPASNKPPLSTIFVNAEPQDKSYPQESTEQVSVVKSVEEVKEKTRRNSKWVSFGPVLSPEQFDKDLPPATPVRRGSTPRRGAAASSAKRRRSVLSVPKTDCIRENDDVDEEVDSNAKSSEEQQINNEQVNNNSESFGNETAAVQEKEPRFVGNTPESGQPSSEHATPKSTKPKSRRSSSLFEETKLELTGTSRLTASGEVDLVTEERKDTRRLSLRLAQKSPRQQSIVPEMVSSTTNDDEDIDETILDSDDYTSDEEDSMGEETRREGKETKQNTLLQKGVELQKAKKMATPMRNEIANGVSLRQTKKKMKTPLRKEIEEGVQLNET…	1974	0.0775076	0.0177305	124.2	0.17552	44.8758	-0.325035	46.9618	214.722	0.0738377	0.568457	PVLKKAKEKEEPKTDTRRSVPLANEEPPESQEEPKMPVALKGEEPREEPATGGSLKENIHRLRRFSMPLQEEDENLTEEPASNKPPLSTIFVNAEPQDKSYPQESTEQVSVVKSVEEVKEKTRRNSKWVSFGPVLEEPEQFDKDLPPAEEPVRRGSEEPRRGAAASSAKRRRSVLSVPKTDCIRENDDVDEEVDSNAKSSEEQQINNEQVNNNSESFGNETAAVQEKEPRFVGNEEPESGQPSSEHAEEPKSTKPKSRRSSSLFEETKLELTGTSRLTASGEVDLVTEERKDTRRLSLRLAQKEEPRQQSIVPEMVSSTTNDDEDIDETILDSDDYTSDEEDSMGEETRREGKETKQNTLLQKGVELQKAKKMAEEPMRNEIANGVSLRQTKKKMKEEP…	0.0162242	-5.61038	0.209556	2.55328	2034	39.7339	-2.20722	10.02	43.886	0.0283895	1.05284	-1.88218	-170.836	-0.0454482	0.484381
urchin	Sea urchin	PPGSGRRNSLNPEVQSPVISSTTTKPPSAGGDTPRSSRKAAGKATTPDQKKAATPAKGTPKAPTATTPKSGATAKSPAGPKTPKSAKKELPKAVATTPKAKSPAAPKTPKSTKKELPKAVATTPKTKSPAAPQTPKSAKKELPKAVTPTPKAPATPKTPKSAKREAPKPTTPTTEEPAAPKTPKSAKKESPKASATPKSKTPAKKTPVKVSPKVPTPKKASPAPAKKASPKSVKTPAPATKRRSGSLSKSGGKMTPFGSPRVPQTTPLKNSISQLRRRSAPVKEEEEGVSPAKKATPKKATPSKSPKAPTPKSAAKSAKKTPSSGKKRKSSVEEAPDAKRKRVSFGPTLSPEQFDKYLPPLTPIKRGQSPARRSLGSAITPKGRAAYKKRASIAAIVTH…	1437	0.201113	0.0125261	573.54	-0.0572299	48.6171	-0.0613886	59.47	401.598	0.115005	0.392498	PPGSGRRNSLNPEVQEEPVISSTTTKPPSAGGDEEPRSSRKAAGKATEEPDQKKAAEEPAKGEEPKAPTATEEPKSGATAKEEPAGPKEEPKSAKKELPKAVATEEPKAKEEPAAPKEEPKSTKKELPKAVATEEPKTKEEPAAPQEEPKSAKKELPKAVEEPEEPKAPAEEPKEEPKSAKREAPKPTEEPTTEEPAAPKEEPKSAKKEEEPKASAEEPKSKEEPAKKEEPVKVEEPKVPEEPKKAEEPAPAKKAEEPKSVKEEPAPATKRRSGSLSKSGGKMEEPFGEEPRVPQTEEPLKNSISQLRRRSAPVKEEEEGVEEPAKKAEEPKKAEEPSKEEPKAPEEPKSAAKSAKKEEPSSGKKRKSSVEEAPDAKRKRVSFGPTLEEPEQFDKYLPP…	-0.025593	6.17867	0.0860957	2.19555	1602	32.6994	0.0018491	73.7184	421.85	0.0370291	1.10983	0.0632377	20.252	-0.0779756	0.717328
starfish	Starfish	SFRFEFPPGHANRLSTGKLDTPSVQSPVVSSTSGNKAKTPKKTPSKSPGKTPSKAKSPAVKTHVKREASPSSSVPAKKATPKATTSSPDSGKTRPTAKKAATPKTSPTAKKSPKVSPKASPKASQEVPVTSTTPVEKEGKTETPKKGTSASAKKVQKRLSGSAKAVVDSPRMPGSSSKSLKRSIGQLRRVSAPLKEEDEAASPKAASKITPKAKTTPKSVAKTPPKASPKAKTPPSKKKTPASNKKRKSTDGVAPSAKRKRVSFGPQLSPEQFDRRLPPLTPLRRGATPKSRRSFSGVASSPKVASLIKHRNSLAVTAIQESVEDIEKSPIVAKSPKAKASPAKSPAKTPEKVAAKSPAKSPAKSPSKSPAKSPAKSPAKPPAKSPAKSPAKKSPTATP…	1614	0.196406	0.0130112	672.285	-0.0108522	51.6369	-0.0847093	58.041	340.704	0.108065	0.394866	SFRFEFPPGHANRLSTGKLDEEPSVQEEPVVSSTSGNKAKEEPKKEEPSKEEPGKEEPSKAKEEPAVKTHVKREAEEPSSSVPAKKAEEPKATTSEEPDSGKTRPTAKKAAEEPKTEEPTAKKEEPKVEEPKAEEPKASQEVPVTSTEEPVEKEGKTEEEPKKGTSASAKKVQKRLSGSAKAVVDEEPRMPGSSSKSLKRSIGQLRRVSAPLKEEDEAAEEPKAASKIEEPKAKTEEPKSVAKEEPPKAEEPKAKEEPPSKKKEEPASNKKRKSTDGVAPSAKRKRVSFGPQLEEPEQFDRRLPPLEEPLRRGAEEPKSRRSFSGVASEEPKVASLIKHRNSLAVTAIQESVEDIEKEEPIVAKEEPKAKAEEPAKEEPAKEEPEKVAAKEEPAKEEPA…	0.0107771	-7.05229	0.180013	2.35891	1763	35.5564	-0.0261981	69.1357	355.181	0.0304178	1.14777	0.0585111	14.4768	-0.0776467	0.752903
snail	Snail	PTDSKFYPHKSPKYKSPRTPKRASMTRLSASGEKNSSFSKRSTPVTPLSPRTDNVPESIKSPRSASKVSGQPVAVVNDDQFSSPKTGRQLHGSAKKASSPDSFSMSPPAFYQAPLTPGSSQDFSVLSSIPSGGPVNQAFQKSPAATRQKNPGSPYSKTPGSLRKTISDLRRRSVPVFETEEGPVQVQTKVRTQGFATPSVQVGNKRKSTAFDFLSAKRKRVSFGPNLSPEHFDKTLPPKTPIKKGATPSRIIKQERKSLLKAKSPGRKSLSPRTKSPIKVVSTPSSSQVFEVSINTEAFSPAIASPDRSKLQSPKSGLNESDSRRSPRGGSENETSAVGSPGRKLSPANKRNTQTLVKLEDDGTSIIEYLTQEKLLSHAVTNSAPDLGVLSPNTKLEKG…	702	0.108262	0.0470085	58.621	-0.359235	22.7958	-0.000249017	61.2738	821.85	0.135793	0.539108	PTDSKFYPHKEEPKYKEEPREEPKRASMTRLSASGEKNSSFSKRSEEPVEEPLEEPRTDNVPESIKEEPRSASKVSGQPVAVVNDDQFSEEPKTGRQLHGSAKKASEEPDSFSMEEPPAFYQAPLEEPGSSQDFSVLSSIPSGGPVNQAFQKEEPAATRQKNPGEEPYSKEEPGSLRKTISDLRRRSVPVFETEEGPVQVQTKVRTQGFAEEPSVQVGNKRKSTAFDFLSAKRKRVSFGPNLEEPEHFDKTLPPKEEPIKKGAEEPSRIIKQERKSLLKAKEEPGRKSLEEPRTKEEPIKVVSEEPSSSQVFEVSINTEAFEEPAIAEEPDRSKLQEEPKSGLNESDSRREEPRGGSENETSAVGEEPGRKLEEPANKRNTQTLVKLEDDGTSIIEYLT…	-0.024032	0.316512	-0.0999503	1.50602	749	18.5179	-0.312361	52.5696	638.174	0.0584927	0.851825	-0.312112	-183.676	-0.0773004	0.312717
oyster	Oyster	RSFRFELPDHLRNSSPKKTPIKSPHKMKMDTKVLTPLQKPPSSPQKMNRTPLSKSPNRSSTPKVGLSNTITTPKSRVQSPKKTPATVGKTPVSIAKSPAKKSPGMKTPTVTPAKSSKTPKSGRKSRSVSPTPKASAVATPKSKRKSRSTSPKGLTVSPKSRSPKSVSPQRSTTPKVKTPVVSTSDIPQKDAKSTPARNSRSTSPKGRSPKSSSPRSKSPKAKSPRSASPKVKSPRSASPKAKSPRSASPKAKSPRSASPKAKSPRSASPKAKSPRSVSPKAKSPRSSSPKAQSPIIATPVQAAKIVSTPKSGRKSRSVSPKAKTPMAKSPVPASTPSKSVGELMATPKSGRKSLSGSPKPKTPVVSSSPSKSAEQPMSTPKTGRKSRSVSPKNKTPATL…	1520	0.201316	0.00855263	655.757	-0.0755347	49.9548	-0.0776786	57.6622	359.889	0.1144	0.400494	RSFRFELPDHLRNSEEPKKEEPIKEEPHKMKMDTKVLEEPLQKPPSEEPQKMNREEPLSKEEPNRSSEEPKVGLSNTITEEPKSRVQEEPKKEEPATVGKEEPVSIAKEEPAKKEEPGMKEEPTVEEPAKSSKEEPKSGRKSRSVEEPEEPKASAVAEEPKSKRKSRSTEEPKGLTVEEPKSREEPKSVEEPQRSTEEPKVKEEPVVSTSDIPQKDAKSEEPARNSRSTEEPKGREEPKSSEEPRSKEEPKAKEEPRSAEEPKVKEEPRSAEEPKAKEEPRSAEEPKAKEEPRSAEEPKAKEEPRSAEEPKAKEEPRSVEEPKAKEEPRSSEEPKAQEEPIIAEEPVQAAKIVSEEPKSGRKSRSVEEPKAKEEPMAKEEPVPASEEPSKSVGELMAEE…	0.0120265	-15.1254	0.0152195	1.99969	1663	31.7954	-1.55955	9.82144	53.4362	0.0267115	1.27463	-1.48188	-306.452	-0.0876884	0.874137
octopus	Octopus	FTIDERSFRFEVLEDQKSKVGKKTPQKEIKILSPKVRPPPPYKPQDDLPQSLNRSQSKSPSGGTNTKSNRRNSQREATSSPEPGSKAASPRRTPLSELSSAGTSQKVFSAGKAKDSSPLNGIPIHEWRSRSTTPKSAKLDRTSSSEKQKKRHQSLERFESPRLSKKDNVLDDPSPKKTEASNDPVKTPKAKSVSASPATTPASARKSRSTTPVSKSSRQSGVSSGSPKSPEEDLKPASGKGKSRANSPKSLVKNGDLELSGKNKSEEIHSGKDLKRKSTTSCDTDDASDGTKMSKTHRTPSKSPVKETESKVSKRKSLNLTESSSQVTSETPGSKDKSKSPSPKSPVKQLNNTTAAGGQSARSSPSSTKPSPANRKSVGNVPSPKMVSAGNSDTSKTKL…	2168	0.187269	0.0110701	914.158	0.2176	61.9396	-0.119735	56.7127	244.759	0.0901495	0.361037	FTIDERSFRFEVLEDQKSKVGKKEEPQKEIKILEEPKVRPPPPYKPQDDLPQSLNRSQSKEEPSGGTNTKSNRRNSQREATSEEPEPGSKAAEEPRREEPLSELSSAGTSQKVFSAGKAKDSEEPLNGIPIHEWRSRSTEEPKSAKLDRTSSSEKQKKRHQSLERFEEEPRLSKKDNVLDDPEEPKKTEASNDPVKEEPKAKSVSAEEPATEEPASARKSRSTEEPVSKSSRQSGVSSGEEPKEEPEEDLKPASGKGKSRANEEPKSLVKNGDLELSGKNKSEEIHSGKDLKRKSTTSCDTDDASDGTKMSKTHREEPSKEEPVKETESKVSKRKSLNLTESSSQVTSEEEPGSKDKSKEEPEEPKEEPVKQLNNTTAAGGQSARSEEPSSTKPEEPAN…	0.000843882	-12.8581	0.238638	2.60602	2370	43.3311	-1.81122	11.7478	44.3546	0.0146075	1.5381	-1.69149	-200.404	-0.075542	1.17707
crab	Crab	RGAAAHRWSIDELSEAKRKKVSFGPQLNPEHFDKLLPPATPVSKGDKPNSTPTLSMGSARKPGRASIASTYETITENAPDTPTKSLLRRRSPTPVKPYLARSLGINMAKLQEEDSSSVHSPEREGSDTTQAQTTMNTAKSPKVSGSTETTSKRTATPVSTPGQKTPRKIQPSPASASLARLTPKTPDTSLCKTPKSGSKISAIATPKTSKVELSNTPKSTPKISPKSSPKTPKSIKKVISTKIAHQKLVSPYISARTSPKSEKTTPTRGPGRPRKSESPQAAPGRVSPNTQEDFKVKVSPKRPADTSPEIPPQKKLKKLSTSPSTAATPKVGNARVPSPKTPKMTTPKFVTPKKSSKHVSPKLLTPKVSTVKHGTPKNSLALTPKSLTKAKNITSPKGT…	2116	0.0812854	0.020794	145.548	0.169527	47.5624	-0.100532	53.7428	235.766	0.0834579	0.506434	RGAAAHRWSIDELSEAKRKKVSFGPQLNPEHFDKLLPPAEEPVSKGDKPNSEEPTLSMGSARKPGRASIASTYETITENAPDEEPTKSLLRRREEPEEPVKPYLARSLGINMAKLQEEDSSSVHEEPEREGSDTTQAQTTMNTAKEEPKVSGSTETTSKRTAEEPVSEEPGQKEEPRKIQPEEPASASLARLEEPKEEPDTSLCKEEPKSGSKISAIAEEPKTSKVELSNEEPKSEEPKIEEPKSEEPKEEPKSIKKVISTKIAHQKLVEEPYISARTEEPKSEKTEEPTRGPGRPRKSEEEPQAAPGRVEEPNTQEDFKVKVEEPKRPADTEEPEIPPQKKLKKLSTEEPSTAAEEPKVGNARVPEEPKEEPKMTEEPKFVEEPKKSSKHVEEPKLLE…	-0.0624725	99.5569	0.259381	3.24102	2273	47.3235	0.0109611	68.2055	269.011	0.0584487	0.742364	0.111493	33.2448	-0.0250093	0.23593
barnacle	Barnacle	EVVELDQPRPLRHGDLFTVGERTFRWTYPEGSPLELPAAGAGEQLPTPTRRRSSGARPRPAAAGEKENDPGSGNGDTAGQAAPGSAEGGRPLKRIHSEEVLSVLGASEAKRKRVSFGPMLSPEQFNRKLPPSTPVKKGGRLSTHTPLVQTVIMEESDTVVHTPVRGLLKRKLRRSQSKSPKPSTPAKRPSPKQSPKSGTATLGATVNATPKKSSPKTSPREPAQKGTSTITSPQSTPKSGKGASPAKPSASPRSSPRMASTADVLSTALTVVNNKDVLVTPSPRGTSLTRPTPNKSPVQRTPTPKKSLVLATPTPKKGATLEKLTTPKRGTTPRKGITPDKGSTLKKGTTPIQDATPKKGISPKTVTPKKTATPKLSTSKKALTPKTATPKKVVASRKT…	1767	0.116582	0.0158461	244.436	0.0106839	45.8819	-0.0540358	56.7654	305.597	0.101293	0.485177	EVVELDQPRPLRHGDLFTVGERTFRWTYPEGEEPLELPAAGAGEQLPEEPTRRRSSGARPRPAAAGEKENDPGSGNGDTAGQAAPGSAEGGRPLKRIHSEEVLSVLGASEAKRKRVSFGPMLEEPEQFNRKLPPSEEPVKKGGRLSTHEEPLVQTVIMEESDTVVHEEPVRGLLKRKLRRSQSKEEPKPSEEPAKRPEEPKQEEPKSGTATLGATVNAEEPKKSEEPKTEEPREPAQKGTSTITEEPQSEEPKSGKGAEEPAKPSAEEPRSEEPRMASTADVLSTALTVVNNKDVLVEEPEEPRGTSLTRPEEPNKEEPVQREEPEEPKKSLVLAEEPEEPKKGATLEKLTEEPKRGTEEPRKGIEEPDKGSTLKKGTEEPIQDAEEPKKGIEEPKTVE…	-0.0085197	-11.2718	0.0991697	2.20773	1878	35.5024	-2.03956	10.6443	52.2518	0.0247505	1.17691	-1.98553	-253.346	-0.0765425	0.691731
moth	Silk moth	DRALRLALEMSHRASMPGSTGGKQVAIVQPQRRDTTDQNDQNQTRPPTNKRSRNADVSHEEDNRKRRSTKASPRNASLQDPTKATLWIESRKTKKSPKSRSQTPTVLHAPNTRRTIATIKKSTPLRLTVLRKAQSAQKMRVMKIEAPTKIDHTKQAALMLMTGHTPKQRLLGSKSKTPSYVVKKHSPVRRNPRGRLSLGKRSKESESASSSRLSNTRASSVAGTSRSSGNRSVTIFEVTDSEARNSTLQANRLSRRSGQKSPQKSPFLPSAKKSALKDPKRNTRKTESIKFDLSNLENGAQMSSDVLTVNDTTKRSDGDDTMSEEELTLRYSDSPSPSPRRPINSRSSRILESTIGTRLTVSPKQSLTQQRPRGRKSSRGSLILQKALTSSDLSHDLSS…	1630	0.105521	0.0196319	201.587	-0.0734061	40.864	-0.143346	49.8003	273.673	0.0982205	0.546479	DRALRLALEMSHRASMPGSTGGKQVAIVQPQRRDTTDQNDQNQTRPPTNKRSRNADVSHEEDNRKRRSTKAEEPRNASLQDPTKATLWIESRKTKKEEPKSRSQEEPTVLHAPNTRRTIATIKKSEEPLRLTVLRKAQSAQKMRVMKIEAPTKIDHTKQAALMLMTGHEEPKQRLLGSKSKEEPSYVVKKHEEPVRRNPRGRLSLGKRSKESESASSSRLSNTRASSVAGTSRSSGNRSVTIFEVTDSEARNSTLQANRLSRRSGQKEEPQKEEPFLPSAKKSALKDPKRNTRKTESIKFDLSNLENGAQMSSDVLTVNDTTKRSDGDDTMSEEELTLRYSDEEPEEPEEPRRPINSRSSRILESTIGTRLTVEEPKQSLTQQRPRGRKSSRGSLILQK…	0.045292	32.1502	-0.113761	1.9807	1678	31.7865	-3.15529	7.29505	38.403	0.0647394	0.829212	-3.01195	-235.27	-0.0334811	0.282733
beetle	Beetle	TAESEPIHTMDFEKAPENEFTVTFTPERKPDTKNVSSTKAKTTSKVVVSKALHASPDKTQRRLSLGHSIKRSGTTPKISSRNVLLNSDVKTPLKTRASLKNDRSSIKRSLLKRYSSTPKIATPETKKTPNLKFSPIASTSCNTNSTYCTPNSRTYSPIQLGSLFDSVKNESAKKLDYSSSKFLTRRSASLRNEIVKNDEDESIIASLKAPESDNLQDSNDSLGLDLDAIPNMSKVDVLSTTKSKTPLRTPKGSSLRKKALQNLANADMELYTDRELNMIQKKLENEEDMMSETPDSVFSVSSAISTPENNMSVVFVSPSEASSPMTRRSKKLLASSIIELDDTGTPKSAIKSLKITEEGPRTPEQKPAGDKGFKTPLTTPHVFEKIRKSAIKSRLKSNA…	3148	0.0212834	0.0250953	15.4433	0.305048	52.923	-7.11434	0.27061	0.771397	0.0467484	0.758074	TAESEPIHTMDFEKAPENEFTVTFEEPERKPDTKNVSSTKAKTTSKVVVSKALHAEEPDKTQRRLSLGHSIKRSGTEEPKISSRNVLLNSDVKEEPLKTRASLKNDRSSIKRSLLKRYSSEEPKIAEEPETKKEEPNLKFEEPIASTSCNTNSTYCEEPNSRTYEEPIQLGSLFDSVKNESAKKLDYSSSKFLTRRSASLRNEIVKNDEDESIIASLKAPESDNLQDSNDSLGLDLDAIPNMSKVDVLSTTKSKEEPLREEPKGSSLRKKALQNLANADMELYTDRELNMIQKKLENEEDMMSEEEPDSVFSVSSAISEEPENNMSVVFVEEPSEASEEPMTRRSKKLLASSIIELDDTGEEPKSAIKSLKITEEGPREEPEQKPAGDKGFKEEPLTEE…	-0.023913	21.1649	0.378389	3.10141	3220	55.099	-4.95026	1.74717	4.81834	0.0453791	0.790662	2.16407	4.04694	-0.00136938	0.0325879
butterfly	Butterfly	PVGASAPGASMLPALPGVVGKKRTRSGRQPLKDTRATMPASTSSRQVAIVQPQRRQTTNEQYVSELTSVAANSPNRARSTRHGAVEPAAEDADTSRQSAARSSPKNVGLNDATKASLWIESRKTPRSAPRALPRALPRSEPRALPRALPRSEPRVKKSTSLRLALLRKAQSAHKIRVTKIQDPSKIDHTKQAAIMRMTGGHTHKARPSFVVKRPSPVRPKSRGNISGVSPLGVTPKRSSPRGAVKDLENGSGDASSSIIQSPILSKPTKSALKKSSIKKTARKTESIKFDLSNLEPEDRPSDVILLETTGSSSKAVAPDEDIVLRYSDSSRSPSPRPMLSRSSRIMEKSLGETYVHSPSKRSISYQRSPRRTKSPNQSQPESPRHRKSSRGSFIVDKAL…	1643	0.0998174	0.0213025	180.193	-0.0854504	40.1663	-0.177707	48.7616	268.764	0.10067	0.543601	PVGASAPGASMLPALPGVVGKKRTRSGRQPLKDTRATMPASTSSRQVAIVQPQRRQTTNEQYVSELTSVAANEEPNRARSTRHGAVEPAAEDADTSRQSAARSEEPKNVGLNDATKASLWIESRKEEPRSAPRALPRALPRSEPRALPRALPRSEPRVKKSTSLRLALLRKAQSAHKIRVTKIQDPSKIDHTKQAAIMRMTGGHTHKARPSFVVKRPEEPVRPKSRGNISGVEEPLGVEEPKRSEEPRGAVKDLENGSGDASSSIIQEEPILSKPTKSALKKSSIKKTARKTESIKFDLSNLEPEDRPSDVILLETTGSSSKAVAPDEDIVLRYSDSSREEPEEPRPMLSRSSRIMEKSLGETYVHEEPSKRSISYQREEPRRTKEEPNQSQPEEEPRH…	0.0426288	24.7137	-0.0567168	2.13039	1689	33.0736	-2.15052	13.472	71.2618	0.0610491	0.804305	-1.97282	-197.502	-0.0396208	0.260705
crustacean	Daphnia	PSKPIPGVPSDSFNAEVVDLEENGDVVDSNAEKEEEVLQEVLSTPAAKRVSFGPYLSPEQFDNTLPPATPIKKGATPRRSTRYSGLKFTRSMIDPLVEEDVTLESPSKEQPVINSKECIDETIISEDDADASVSSLAPASETAIVDSSPSLGIGVEFPELSNSTNLEMSVDAMSTLSDVSNIAAVPSECCSFLDEPIEEDEFGPEVVEQEEESLSQMEDTSLFSEDIIGVEIPASAMTTSRLTNGTELLRSFTTSSLAENMGDEDEEEGITLSPEDMSAVKNGHGSIIDSTTVLEVETQETPVPVKMKEIPSSPQVDDSDVGQVEHLVETQKLIPVTPKADSASVGDAKQLSQIPEADHLLKKSKLAHDSTEGFAKVVETTAAVVVERVEQVDIININA…	1003	-0.0538385	0.0159521	5.54294	-0.670103	15.3288	-0.183646	58.2446	536.213	0.0809159	0.93586	PSKPIPGVPSDSFNAEVVDLEENGDVVDSNAEKEEEVLQEVLSEEPAAKRVSFGPYLEEPEQFDNTLPPAEEPIKKGAEEPRRSTRYSGLKFTRSMIDPLVEEDVTLEEEPSKEQPVINSKECIDETIISEDDADASVSSLAPASETAIVDSEEPSLGIGVEFPELSNSTNLEMSVDAMSTLSDVSNIAAVPSECCSFLDEPIEEDEFGPEVVEQEEESLSQMEDTSLFSEDIIGVEIPASAMTTSRLTNGTELLRSFTTSSLAENMGDEDEEEGITLEEPEDMSAVKNGHGSIIDSTTVLEVETQEEEPVPVKMKEIPSEEPQVDDSDVGQVEHLVETQKLIPVEEPKADSASVGDAKQLSQIPEADHLLKKSKLAHDSTEGFAKVVETTAAVVVERV…	-0.106693	78.9222	-0.913555	1.53414	1031	21.928	0.0100484	69.0563	610.094	0.112944	0.8533	0.193694	73.8811	0.0320283	-0.0825595
m_fungus	Mycoemilia	NSSNQLSNNKYSFGATTTTTTTTTTTRPLSLGNSSNNIDDNNIAQSLMMVSPPKDLINDWRLSMEKRGEQANVNKEKPENLADSLTSSSTSKVDSTENDNENSNSNSNPDNSDYTKRIIPSLAITSKNRRLSVKNKQKQHKLLTGGAGGDYDDDDIFMSPQTSSAKNASDTPTNSFMKLLKERIGMTPKSENSAKKRSLKSGNDKSKIREEVDSIMKSILSMAKTPESTSPTSKEPNEKSESGTATNSMADNSDAAATSEDIVNEDNHVAGQQSAEIQHSEAPKGVDVETATSIGTPKYSTETYDPDNNIHLGTDKDDGDIDPPPQTPKGQIVNVGQTPSNSTALKSIGDNRGNVSGQQDEQKRLSPIEYFAKLRNSSAMPRSTSQINRNATPISAGAI…	2451	0.00979192	0.0285598	-4.38317	0.299468	45.4229	-4.13973	1.67298	6.28828	0.0161028	0.982842	NSSNQLSNNKYSFGATTTTTTTTTTTRPLSLGNSSNNIDDNNIAQSLMMVEEPPKDLINDWRLSMEKRGEQANVNKEKPENLADSLTSSSTSKVDSTENDNENSNSNSNPDNSDYTKRIIPSLAITSKNRRLSVKNKQKQHKLLTGGAGGDYDDDDIFMEEPQTSSAKNASDEEPTNSFMKLLKERIGMEEPKSENSAKKRSLKSGNDKSKIREEVDSIMKSILSMAKEEPESTEEPTSKEPNEKSESGTATNSMADNSDAAATSEDIVNEDNHVAGQQSAEIQHSEAPKGVDVETATSIGEEPKYSTETYDPDNNIHLGTDKDDGDIDPPPQEEPKGQIVNVGQEEPSNSTALKSIGDNRGNVSGQQDEQKRLEEPIEYFAKLRNSSAMPRSTSQINR…	-0.0429082	38.863	0.277407	3.07844	2517	48.5337	-0.577462	39.4536	142.558	0.0545338	0.682668	3.56227	136.27	0.0384311	-0.300174
amoeba	Dictyostelium	TTISKINHSSQFSKKAIPISSKFLQTMNRSTNDDDDDDKVQNDDQDQDQNDSGSYLSEYDQEQQSDIEYDGEGDYSTMIQGSFSPQSSSEYDNVGDEINTSFGSEPSNTDHLIPLTPMTPLSQVIPNPPMTPFSVFQSSSTSMVSPLLKTPSGHQLDASKFVINTPSIFASTSKQSQPQYTPQSIFKNVNKQPIQQQQQQSQSQSQQKVVSELMRATPIKVKPPQPYIHQQTPMPPRQLSFNKQQQQQQSTLQKSLITTQVPSSIQKVTQQIPQTPVTTHTVFPYSVNTNEQLGFLPLTIETPWKSPADKQNSLLQQSEQQQQQQQQQQQQQQQQQQFEFKSPQSTTKKNVNIKRASTIVEKTPNNTPNKNLNSTSKLNQEQQSLEINIENSLSPQRAF…	893	-0.108623	0.0537514	35.1835	-0.678626	27.8375	0.0164922	71.1156	681.595	0.0890279	0.807111	TTISKINHSSQFSKKAIPISSKFLQTMNRSTNDDDDDDKVQNDDQDQDQNDSGSYLSEYDQEQQSDIEYDGEGDYSTMIQGSFEEPQSSSEYDNVGDEINTSFGSEPSNTDHLIPLEEPMEEPLSQVIPNPPMEEPFSVFQSSSTSMVEEPLLKEEPSGHQLDASKFVINEEPSIFASTSKQSQPQYEEPQSIFKNVNKQPIQQQQQQSQSQSQQKVVSELMRAEEPIKVKPPQPYIHQQEEPMPPRQLSFNKQQQQQQSTLQKSLITTQVPSSIQKVTQQIPQEEPVTTHTVFPYSVNTNEQLGFLPLTIEEEPWKEEPADKQNSLLQQSEQQQQQQQQQQQQQQQQQQFEFKEEPQSTTKKNVNIKRASTIVEKEEPNNEEPNKNLNSTSKLNQEQQ…	-0.145993	110.701	-0.886982	3.46125	911	30.9608	-0.00523664	69.445	647.595	0.108101	0.783121	-0.0217289	-33.9998	0.0190733	-0.0239906
s_fungus	Hondaea	SKDVVSVKPKQRGNGAKNKSKTPKTPKAAPPPVPSENRSALKEKSNSVLNRADSSSDEVAREKALEASRVVDDIFGVLKATPRPKKGGQSAKKKNDKSASKPRALPTPLRKGIQQHRGEQTPAKDSQTDADKSNKSRAGEDQENRTAAASETGNSAVSSEEEGLAPSVFADNKKNATKKSALATPVREEIRQRGNKTQGDIFAKKKSALATPVREEIRQRGNKTQGDTFAKKKSALATPVREEIRQRGNKTQGDIFAKKKSALATPVREEIRHRGNKTEADVFAKKKSALATPVREEIRQRNTKAQADVFAKKKSALATPVREEIRAQKPRAEKQELKKVLATPLRKQIESEERFAGLPASAARFLKRTPGDAVADAIRAAADADSDSEASESGTEHEQ…	820	-0.103659	0.0268293	-3.79843	-0.501432	27.6498	-0.776268	40.0854	447.222	0.0888951	0.770057	SKDVVSVKPKQRGNGAKNKSKEEPKEEPKAAPPPVPSENRSALKEKSNSVLNRADSSSDEVAREKALEASRVVDDIFGVLKAEEPRPKKGGQSAKKKNDKSASKPRALPEEPLRKGIQQHRGEQEEPAKDSQTDADKSNKSRAGEDQENRTAAASETGNSAVSSEEEGLAPSVFADNKKNATKKSALAEEPVREEIRQRGNKTQGDIFAKKKSALAEEPVREEIRQRGNKTQGDTFAKKKSALAEEPVREEIRQRGNKTQGDIFAKKKSALAEEPVREEIRHRGNKTEADVFAKKKSALAEEPVREEIRQRNTKAQADVFAKKKSALAEEPVREEIRAQKPRAEKQELKKVLAEEPLRKQIESEERFAGLPASAARFLKREEPGDAVADAIRAAADADS…	-0.146603	80.4533	-0.391674	3.87563	839	31.4404	-0.0137219	70.2846	758.527	0.0930664	0.671011	0.762546	311.305	0.00417134	-0.0990464
fly	D. willistoni	PKSLETEPDNGAEPSATPDRNAPPVEQAPNSCPSLRTDQEPIEKRFTVHNFKYAIKSDDEGNTSLGLKDLSDVSERCVSPSNEIDSSIIDLDTPKVDLLESTQNKENTSSPPGSHKKLLQLCSRSDVVVTSFSPRTTGVRIEKSFTCVMKPQTPKSVYGTPKSVLSEVNEDSCSRDMMDFSTPSTSKKAIAGVRRMSSMYLIDLTTPQRLKSTPRQTTPSTFSDSSEVIELSSGSTPPSVVKSRIGKNSKLLAAVGSGATPKRTPQSLMKRALLTSAKKQILNRTPITPGLSSRSSLLGTTPRRLPFDEQRKCTPEKRVPFVERRSQCQTSPRKRKPSLSLSMSCPRDNKLSQQRKSLAESKRNSTTCLSNKLVAKARRSLNSRTPTSPQVRTSQTPSR…	3520	-0.0573864	0.0113636	101.191	0.327686	63.5088	0.0420442	66.4869	171.735	0.0623591	0.575566	PKSLETEPDNGAEPSAEEPDRNAPPVEQAPNSCPSLRTDQEPIEKRFTVHNFKYAIKSDDEGNTSLGLKDLSDVSERCVEEPSNEIDSSIIDLDEEPKVDLLESTQNKENTSEEPPGSHKKLLQLCSRSDVVVTSFEEPRTTGVRIEKSFTCVMKPQEEPKSVYGEEPKSVLSEVNEDSCSRDMMDFSEEPSTSKKAIAGVRRMSSMYLIDLTEEPQRLKSEEPRQTEEPSTFSDSSEVIELSSGSEEPPSVVKSRIGKNSKLLAAVGSGAEEPKREEPQSLMKRALLTSAKKQILNREEPIEEPGLSSRSSLLGTEEPRRLPFDEQRKCEEPEKRVPFVERRSQCQTEEPRKRKPSLSLSMSCPRDNKLSQQRKSLAESKRNSTTCLSNKLVAKARRS…	-0.0920759	397.888	0.487849	4.61289	3584	70.8937	-0.319233	48.9852	123.238	0.0631533	0.501238	-0.361278	-48.4966	0.000794138	-0.0743288
p_fungus	Paramicrosporidium	TAEAEDMMQFTPIKCGSPMKRESLTKGGSPMKCESLTKCSSPIKTGTPIKCGSPIKCGSPIKCESPIKCMSPMKTSTPASSTATHKLGSPVPKTPTKQETPHKMTSTPAKTPSKMATTPINAESPVKLAVPDKVATPKKLESPIKVTPKKLESPTKVTPRKLDSPLKATPRKLESPLKVTPRKLGSPIKVTPRKLGSPMKVATPTRTLNNVSVPGSPMHYNSATKTLTVKAVTPVKTPIKVETAVALINGFVAESSKNSPRRLESPRRSFSIAAVEGGSPVPAANEWEVSESVQEITIETVTTTFEVTTPTRQLEEICKTPKSQTSVSKFEVNQIVAQTLQTVKTPTAQTPQAARTPTAQTPQAVRTPTAQAVKTPALLVTPPPRASGASPNINLLFPP…	953	0.00524659	0.0136411	-15.6987	-0.0184671	23.7313	-1.05712	17.4725	173.461	0.0091186	1.58089	TAEAEDMMQFEEPIKCGEEPMKRESLTKGGEEPMKCESLTKCSEEPIKTGEEPIKCGEEPIKCGEEPIKCEEEPIKCMEEPMKTSEEPASSTATHKLGEEPVPKEEPTKQEEEPHKMTSEEPAKEEPSKMATEEPINAEEEPVKLAVPDKVAEEPKKLEEEPIKVEEPKKLEEEPTKVEEPRKLDEEPLKAEEPRKLEEEPLKVEEPRKLGEEPIKVEEPRKLGEEPMKVAEEPTRTLNNVSVPGEEPMHYNSATKTLTVKAVEEPVKEEPIKVETAVALINGFVAESSKNEEPRRLEEEPRRSFSIAAVEGGEEPVPAANEWEVSESVQEITIETVTTTFEVTEEPTRQLEEICKEEPKSQTSVSKFEVNQIVAQTLQTVKEEPTAQEEPQAAREEPT…	-0.128306	127.315	-0.637481	2.95148	1021	30.267	-0.0325048	66.4035	594.072	0.113611	0.700876	1.02462	420.611	0.104492	-0.880016
tick	Tick	RQFRFEWVEKRKKGDKSSEVAAASHQPEAAGDARESSALQNEIDNEAHPAQQSNGTPGACTPTTYSFDQSLFKTPRIPPEMFVSPLSASYSDKEYNGDEGGLGTDALGNSQLNSSSSSTPLIDEPRIRALRSSTSSTPLLDEPRTRARRSRSSLVGMVNSPLEQEQPAFQERHSHSLLKRRSQSCQTTGEERSSKLRRSDSYGPARRTSLACHSNANGQSGPSSRSSSAENCTAHVEAFAHPGTSAQFFAASTPVTRTARNGRVWSDKALKSISFSHQEKNSGFVSPGAQSFYSNGNAATDESFLDSPGLSRRALRSSQASLSHASLSASADSLGFASLFKTPNRTDSIGKEEFGSFMTQDMSNSSLGDKLTPKRLSSAANEGSQQSQAKSVSSRSRHP…	2424	0.0284653	0.0202145	22.4	0.257874	45.0431	-2.96907	6.41826	24.8026	0.0624062	0.581559	RQFRFEWVEKRKKGDKSSEVAAASHQPEAAGDARESSALQNEIDNEAHPAQQSNGEEPGACEEPTTYSFDQSLFKEEPRIPPEMFVEEPLSASYSDKEYNGDEGGLGTDALGNSQLNSSSSSEEPLIDEPRIRALRSSTSSEEPLLDEPRTRARRSRSSLVGMVNEEPLEQEQPAFQERHSHSLLKRRSQSCQTTGEERSSKLRRSDSYGPARRTSLACHSNANGQSGPSSRSSSAENCTAHVEAFAHPGTSAQFFAASEEPVTRTARNGRVWSDKALKSISFSHQEKNSGFVEEPGAQSFYSNGNAATDESFLDEEPGLSRRALRSSQASLSHASLSASADSLGFASLFKEEPNRTDSIGKEEFGSFMTQDMSNSSLGDKLEEPKRLSSAANEGSQQS…	-0.0300481	23.8436	0.241326	2.7475	2496	45.6592	-1.44217	22.1571	81.935	0.0548974	0.714616	1.5269	57.1324	-0.00750875	0.133058
scrambled	Scrambled	RCGATHPKDSPTALTLKERLEQKERTFEESQSKEELPTLTQTVRFKSFNSDRTPSGLSLQELCKQMCEGTECQSQQSPEDSKDWNSSLQPVKQEESKTGPLASNPSTLTMPLSTCKREVQASKKTDTLETKPFEPTRAEPKSAAPSAVRSESPTRQPRKKGAKQSRTQATQFETGSLPAVTILSKAMSVSKNLEKGAKKASNDVKPTSLAVTVKGILREFAFKRFSRQLKRGSPAIDANTEHPKPKPDREETTDGGLRNWAIDDGKITGSKELSATLEDPQGKTGVEKSTEAEAGVQLASNTVTPSIDTKRQLPPTDVLLLGRKVLGTQDVTKLKDERVPSDLFGGTDNEAPLMTTNQEMECTFQMLMGMISGKDEELSRIPVPSLISRQPLPAKDKKN…	3156	0.0386565	0.031052	68.9067	0.323156	55.1887	-0.666328	33.0574	95.1924	0.0594243	0.55171	RCGATHPKDEEPTALTLKERLEQKERTFEESQSKEELPTLTQTVRFKSFNSDREEPSGLSLQELCKQMCEGTECQSQQEEPEDSKDWNSSLQPVKQEESKTGPLASNPSTLTMPLSTCKREVQASKKTDTLETKPFEPTRAEPKSAAPSAVRSEEEPTRQPRKKGAKQSRTQATQFETGSLPAVTILSKAMSVSKNLEKGAKKASNDVKPTSLAVTVKGILREFAFKRFSRQLKRGEEPAIDANTEHPKPKPDREETTDGGLRNWAIDDGKITGSKELSATLEDPQGKTGVEKSTEAEAGVQLASNTVEEPSIDTKRQLPPTDVLLLGRKVLGTQDVTKLKDERVPSDLFGGTDNEAPLMTTNQEMECTFQMLMGMISGKDEELSRIPVPSLISRQPLP…	0.0112535	-1.16709	0.318406	2.94227	3199	53.4915	-1.67457	12.1304	34.2329	0.0283867	0.814886	-1.00825	-60.9595	-0.0310376	0.263176
srrm2	SRRM2	KDVNPGGKEETPGQRPAVTETHQLAELNEKKNERLRAAFGISDSYVDGSSFDPQRRAREAKQPAPEPPKPYSLVRESSSSRSPTPKQKKKKKKKDRGRRSESSSPRRERKKSSKKKKHRSESESKKRKHRSPTPKSKRKSKDKKRKRSRSTTPAPKSRRAHRSTSADSASSSDTSRSRSRSAAAKTHTTALAGRSPSPASGRRGEGDAPFSEPGTTSTQRPSSPETATKQPSSPYEDKDKDKKEKSATRPSPSPERSSTGPEPPAPTPLLAERHGGSPQPLATTPLSQEPVNPPSEASPTRDRSPPKSPEKLPQSSSSESSPPSPQPTKVSRHASSSPESPKPAPAPGSHREISSSPTSKNRSHGRAKRDKSHSHTPSRRMGRSRSPATAKRGRSRSRT…	2652	0.153469	0.0128205	814.899	0.22707	66.6914	-0.159785	49.1473	170.751	0.0875863	0.387096	KDVNPGGKEEEEPGQRPAVTETHQLAELNEKKNERLRAAFGISDSYVDGSSFDPQRRAREAKQPAPEPPKPYSLVRESSSSREEPEEPKQKKKKKKKDRGRRSESSEEPRRERKKSSKKKKHRSESESKKRKHREEPEEPKSKRKSKDKKRKRSRSTEEPAPKSRRAHRSTSADSASSSDTSRSRSRSAAAKTHTTALAGREEPEEPASGRRGEGDAPFSEPGTTSTQRPSEEPETATKQPSEEPYEDKDKDKKEKSATRPEEPEEPERSSTGPEPPAPEEPLLAERHGGEEPQPLATEEPLSQEPVNPPSEAEEPTRDREEPPKEEPEKLPQSSSSESEEPPEEPQPTKVSRHASSEEPEEEPKPAPAPGSHREISSEEPTSKNRSHGRAKRDKSHSH…	0.0201627	-16.9091	0.255242	3.11508	2827	51.7409	-10.1365	0.017276	0.0545212	0.0226712	1.16642	-9.97672	-170.697	-0.0649151	0.779327
new_fly	D. melanogaster	APCTPERLLPNEQASNSCPSLKQSHRLQAEKRLTVHNFHYSINSDDEGNTSIESRDQSESHLEDVSLNESIQRSTEETAYESPKVNLLEATQNKENTATPPGSHQKLLRLCAISDVVITSYSPRETGVKIEKSFSCVRKPGYTTTSLAVSTPKSVYSTPKGNVLSELNEDSCSRDLMDFSTPSTSKKTKRDSSMFLIDLTTPSKLRQTPKQTLGFKLTPKQTPISVDSTDESSDASPLVIDITNSDTPPSASPSQRYKTPKRPAGITTPNRTPQSLMKRALLTSIKKQIASNQPDKTTPIATPKRTSLLEARRHCLTTPRRLPFHPHRRTPVQREGHTRGNAPKTSPRKRISLMESPRENKVSQLRKSFAAAKRSPGVDKSNKLVAKARRSLNSPKSGS…	3331	-0.0633443	0.017112	111.004	0.338945	62.9316	-0.0775155	56.6539	154.681	0.0644302	0.542182	APCEEPERLLPNEQASNSCPSLKQSHRLQAEKRLTVHNFHYSINSDDEGNTSIESRDQSESHLEDVSLNESIQRSTEETAYEEEPKVNLLEATQNKENTAEEPPGSHQKLLRLCAISDVVITSYEEPRETGVKIEKSFSCVRKPGYTTTSLAVSEEPKSVYSEEPKGNVLSELNEDSCSRDLMDFSEEPSTSKKTKRDSSMFLIDLTEEPSKLRQEEPKQTLGFKLEEPKQEEPISVDSTDESSDAEEPLVIDITNSDEEPPSAEEPSQRYKEEPKRPAGITEEPNREEPQSLMKRALLTSIKKQIASNQPDKTEEPIAEEPKRTSLLEARRHCLTEEPRRLPFHPHRREEPVQREGHTRGNAPKTEEPRKRISLMEEEPRENKVSQLRKSFAAAKREE…	-0.100412	443.085	0.444026	4.69797	3396	69.6427	-0.305	49.0143	130.076	0.066086	0.484382	-0.227485	-24.6047	0.00165578	-0.0577995
